# Distinct taxonomic groups of sponge symbionts have the biosynthetic capacity for the production of ether lipids

**DOI:** 10.64898/2026.06.23.733905

**Authors:** Catarina Loureiro, Michelle A. Schorn, Diana X. Sahonero Canavesi, Asimenia Gavriliidou, Vasilis Gerovasileiou, John van der Oost, Laura Villanueva, Marnix H. Medema, Detmer Sipkema

## Abstract

The marine sponge holobiont, composed of the sponge host and its microbial symbionts, is a known source of abundant and diverse ether lipids (ELs). Apart from their structural role in the cytoplasmic membrane of archaea and some bacteria, ELs have often been linked to signaling functions and defense against pathogens. Despite the relevance of ELs, their biosynthesis, as well as the identity of their producers, remain elusive. Here, we report the analysis of potential ether lipid producing genes and gene clusters, detected in marine sponge metagenomes as well as public sponge genomes. We show that the sponge holobiont has the capacity to synthesize ELs via several pathways, and suggest the ability of the sponge holobiont to synthesize ELs under different O2 levels. Finally, targeted lipidome analysis confirmed that ELs are present in the lipid profiles of all of the studied sponge holobiont samples, and indicates that the biosynthesis of the plasmalogens detected is likely restricted to the sponge host itself, based on the detected hydrocarbon chain lengths. This work provides a basis for the challenging quest to decipher intricate EL biosynthesis in marine sponges and their associated microbes.
