## Supplementary Tables S1-S5 for "Distinct taxonomic groups of sponge symbionts have the biosynthetic capacity for the production of ether lipids"

### Sheet: Supplementary Table 1
Supplementary Table 1. Diversity of glycerol ether lipids identified in tissue samples from marine sponges Geodia barretti, Petrosia ficiformis and Aplysina aerophoba
Geodia barretti					Petrosia ficiformis					Aplysina aerophoba
m/z BPC 205			m/z 75		m/z BPC 205			m/z 75		m/z BPC 205			m/z 75
Monoglycerylethers (MGE)	Methylated MGE	Diacids MGE	Dimethylacetals (DMA)		Monoglycerylethers (MGE)	Methylated MGE	Diacids MGE	Dimethylacetals (DMA)		Monoglycerylethers (MGE)	Methylated MGE	Diacids MGE	Dimethylacetals (DMA)
C14:0	Me-C14:0	3-MeC30:0	C22:0		C14:0	diMe-C14:0	3-MeC30:0	C23:0		C14:0	diMe-C14:0	C31:0	C25:0
C15:0	diMe-C14:0	3-26-diMeC30:0	C23:0		C15:0	Me-C15:0		C24:1		C15:0	Me-C15:0	C31:1	C26:0
C16:0	Me-C15:0		C24:0		C16:0	Me-C16:0		C25:1		C16:0	Me-C16:0		C26:1
C16:1	Me-C16:0		C25:0			Me-C18:0				C16:1	iso-C15:0		C27:0
	Me-C18:0		C25:1			iso-C15:0				C17:0	anteiso-C15:0
	iso-C15:0		C26:0			anteiso-C15:0				C18:0	iso-C16:0
	anteiso-C15:0					iso-C16:0					iso-C17:0
	iso-C16:0										anteiso-C17:0
											iso-C18:0

### Sheet: Supplementary Table 2
Supplementary table 2. Sponge bins with co-occurring ElbD and Agps BLAST hits
ElbD						Agps						bin taxonomy
qseqid	sseqid	pident	length	Contains all 4 pfams PF00501+PF07993+PF01553+PF00550		qseqid	sseqid	pident	length	Pfams		bin name	bin classification
elbD_mXan_MXAN_1528	Aa16_6_159	30.681	1483	Yes		agps	Aa16_6_450	23.153	609	PF02913 + PF01565		Aply16_bin.6	d__Bacteria;p__Poribacteria;c__WGA-4E;o__WGA-4E;f__WGA-3G;g__MSPOR6;s__
elbD_mXan_MXAN_1528	DOM10_10_2653	30.027	1492	Yes		agps	DOM10_10_16393	44.887	577	PF02913 + PF01565		DOM10_bin.10	d__Bacteria;p__Latescibacterota;c__UBA2968;o__UBA8231;f__UBA8231;g__;s__
elbD_mXan_MXAN_1528	DOM10_30_2610	28.808	1510	Yes		agps	DOM10_30_1609	22.852	512	PF02913 + PF01565		DOM10_bin.30	d__Bacteria;p__Latescibacterota;c__UBA2968;o__UBA8231;f__GCA-002724215;g__GCA-2724215;s__
						agps	DOM10_30_904	45.563	586	PF02913 + PF01565		DOM10_bin.30	d__Bacteria;p__Latescibacterota;c__UBA2968;o__UBA8231;f__GCA-002724215;g__GCA-2724215;s__
elbD_mXan_MXAN_1528	DOM10_71_215	29.527	1480	Missing PF00550 (phosphopantethene binding)		agps	DOM10_71_35	46.946	573	PF02913 + PF01565		DOM10_bin.71	d__Bacteria;p__Latescibacterota;c__UBA2968;o__UBA8231;f__UBA8231;g__UBA8231;s__
elbD_mXan_MXAN_1528	DOM10_80_1075	32.197	1438	Yes		agps	DOM10_80_127	47.425	563	PF02913 + PF01565		DOM10_bin.80	d__Bacteria;p__Acidobacteriota;c__UBA6911;o__UBA6911;f__RPQK01;g__;s__
elbD_mXan_MXAN_1528	DOM10_90_46	31.586	1488	Yes		agps	DOM10_90_35	25.714	525	PF02913 + PF01565		DOM10_bin.90	d__Bacteria;p__Poribacteria;c__WGA-4E;o__WGA-4E;f__PCPOR2b;g__;s__
elbD_mXan_MXAN_1528	DOM14_33_294	30.734	1513	Yes		agps	DOM14_33_74	44.254	583	PF02913 + PF01565		DOM14B_bin.33	d__Bacteria;p__Acidobacteriota;c__UBA6911;o__UBA6911;f__RPQK01;g__;s__
elbD_mXan_MXAN_1528	DOM14_83_49	31.056	1449	Yes		agps	DOM14_83_144	23.573	543	PF02913 + PF01565		DOM14B_bin.83	d__Bacteria;p__Poribacteria;c__WGA-4E;o__WGA-4E;f__WGA-3G;g__MSPOR6;s__
elbD_mXan_MXAN_1528	DOM33_12_30	31.765	1445	Yes		agps	DOM33_12_272	47.247	563	PF02913 + PF01565		DOM33_bin.12	d__Bacteria;p__Acidobacteriota;c__UBA6911;o__UBA6911;f__RPQK01;g__;s__
elbD_mXan_MXAN_1528	DOM43_47_5879	30.19	1421	Missing PF00550 (phosphopantethene binding)		agps	DOM43_47_3392	24.231	520	PF02913 + PF01565		DOM43_bin.47	d__Bacteria;p__Latescibacterota;c__UBA2968;o__UBA8231;f__UBA8231;g__UBA8231;s__
						agps	DOM43_47_4457	46.689	589	PF02913 + PF01565		DOM43_bin.47	d__Bacteria;p__Latescibacterota;c__UBA2968;o__UBA8231;f__UBA8231;g__UBA8231;s__
elbD_mXan_MXAN_1528	DOM43_95_35	28.742	1510	Yes		agps	DOM43_95_2	22.137	524	PF02913 + PF01565		DOM43_bin.95	d__Bacteria;p__Latescibacterota;c__UBA2968;o__UBA8231;f__GCA-002724215;g__GCA-2724215;s__
						agps	DOM43_95_79	44.539	586	PF02913 + PF01565		DOM43_bin.95	d__Bacteria;p__Latescibacterota;c__UBA2968;o__UBA8231;f__GCA-002724215;g__GCA-2724215;s__
						agps	DOM43_95_90	23.413	504	PF02913 + PF01565		DOM43_bin.95	d__Bacteria;p__Latescibacterota;c__UBA2968;o__UBA8231;f__GCA-002724215;g__GCA-2724215;s__
elbD_mXan_MXAN_1528	gb1_4_3154	29.111	1508	Yes		agps	gb1_4_7585	45.763	590	PF02913 + PF01565		gb1_bin.4	d__Bacteria;p__Latescibacterota;c__UBA2968;o__UBA8231;f__GCA-002724215;g__GCA-2724215;s__
						agps	gb1_4_880	22.421	504	PF02913 + PF01565		gb1_bin.4	d__Bacteria;p__Latescibacterota;c__UBA2968;o__UBA8231;f__GCA-002724215;g__GCA-2724215;s__
elbD_mXan_MXAN_1528	gb1_52_1	32.523	1439	Yes		agps	gb1_52_86	46.181	563	PF02913 + PF01565		gb1_bin.52	d__Bacteria;p__Acidobacteriota;c__UBA6911;o__UBA6911;f__RPQK01;g__;s__
elbD_mXan_MXAN_1528	gb1_66_76	30.307	1465	Yes		agps	gb1_66_50	24.092	523	PF02913 + PF01565		gb1_bin.66	d__Bacteria;p__Poribacteria;c__WGA-4E;o__WGA-4E;f__WGA-3G;g__;s__
elbD_mXan_MXAN_1528	gb10_26_16	32.453	1439	Yes		agps	gb10_26_9545	46.181	563	PF02913 + PF01565		gb10_bin.26	d__Bacteria;p__Acidobacteriota;c__UBA6911;o__UBA6911;f__RPQK01;g__;s__
elbD_mXan_MXAN_1528	gb10_4_15998	29.045	1508	Yes		agps	gb10_4_5932	45.222	586	PF02913 + PF01565		gb10_bin.4	d__Bacteria;p__Latescibacterota;c__UBA2968;o__UBA8231;f__GCA-002724215;g__GCA-2724215;s__
						agps	gb10_4_7113	22.421	504	PF02913 + PF01565		gb10_bin.4	d__Bacteria;p__Latescibacterota;c__UBA2968;o__UBA8231;f__GCA-002724215;g__GCA-2724215;s__
elbD_mXan_MXAN_1528	gb126_72_9	32.453	1439	Yes		agps	gb126_72_9515	46.181	563	PF02913 + PF01565		gb126_bin.72	d__Bacteria;p__Acidobacteriota;c__UBA6911;o__UBA6911;f__RPQK01;g__;s__
elbD_mXan_MXAN_1528	gb2_26_44	28.828	1502	Yes		agps	gb2_26_332	22.421	504	PF02913 + PF01565		gb2_2_bin.26	d__Bacteria;p__Latescibacterota;c__UBA2968;o__UBA8231;f__GCA-002724215;g__GCA-2724215;s__
elbD_mXan_MXAN_1528	gb2_5_2772	30.362	1492	Yes		agps	gb2_5_8412	24.857	523	PF02913 + PF01565		gb2_2_bin.5	d__Bacteria;p__Poribacteria;c__WGA-4E;o__WGA-4E;f__WGA-3G;g__;s__
elbD_mXan_MXAN_1528	gb2_53_82	32.384	1439	Yes		agps	gb2_53_8166	46.181	563	PF02913 + PF01565		gb2_2_bin.53	d__Bacteria;p__Acidobacteriota;c__UBA6911;o__UBA6911;f__RPQK01;g__;s__
elbD_mXan_MXAN_1528	gb278_70_383	31.059	1407	Yes		agps	gb278_70_560	25	508	PF02913 + PF01565		gb278_bin.70	d__Bacteria;p__Poribacteria;c__WGA-4E;o__WGA-4E;f__WGA-3G;g__MSPOR6;s__
elbD_mXan_MXAN_1528	gb4_16_2	32.453	1439	Yes		agps	gb4_16_196	46.181	563	PF02913 + PF01565		gb4_2_bin.16	d__Bacteria;p__Acidobacteriota;c__UBA6911;o__UBA6911;f__RPQK01;g__;s__
elbD_mXan_MXAN_1528	gb4_50_1021	30.222	1489	Yes		agps	gb4_50_110539	24.857	523	PF02913 + PF01565		gb4_2_bin.50	d__Bacteria;p__Poribacteria;c__WGA-4E;o__WGA-4E;f__WGA-3G;g__;s__
elbD_mXan_MXAN_1528	gb4_60_207	31.54	1487	Yes		agps	gb4_60_132	24.478	527	PF02913 + PF01565		gb4_2_bin.60	d__Bacteria;p__Poribacteria;c__WGA-4E;o__WGA-4E;f__PCPOR2b;g__PCPOR2b;s__
elbD_mXan_MXAN_1528	gb6_10_7	32.384	1439	Yes		agps	gb6_10_7299	46.181	563	PF02913 + PF01565		gb6_bin.10	d__Bacteria;p__Acidobacteriota;c__UBA6911;o__UBA6911;f__RPQK01;g__;s__
elbD_mXan_MXAN_1528	gb6_17_3385	30.154	1489	Yes		agps	gb6_17_3100	24.857	523	PF02913 + PF01565		gb6_bin.17	d__Bacteria;p__Poribacteria;c__WGA-4E;o__WGA-4E;f__WGA-3G;g__;s__
elbD_mXan_MXAN_1528	gb7_10_1337	30.295	1492	Yes		agps	gb7_10_5004	24.857	523	PF02913 + PF01565		gb7_bin.10	d__Bacteria;p__Poribacteria;c__WGA-4E;o__WGA-4E;f__WGA-3G;g__;s__
elbD_mXan_MXAN_1528	gb7_44_290	32.453	1439	Yes		agps	gb7_44_8448	46.004	563	PF02913 + PF01565		gb7_bin.44	d__Bacteria;p__Acidobacteriota;c__UBA6911;o__UBA6911;f__RPQK01;g__;s__
elbD_mXan_MXAN_1528	gb7_5_5270	30.375	1465	Yes		agps	gb7_5_136909	24.092	523	PF02913 + PF01565		gb7_bin.5	d__Bacteria;p__Poribacteria;c__WGA-4E;o__WGA-4E;f__WGA-3G;g__;s__
elbD_mXan_MXAN_1528	gb8_21_10685	30.307	1465	Yes		agps	gb8_21_32379	23.901	523	PF02913 + PF01565		gb8_2_bin.21	d__Bacteria;p__Poribacteria;c__WGA-4E;o__WGA-4E;f__WGA-3G;g__;s__
elbD_mXan_MXAN_1528	gb8_30_22	32.453	1439	Yes		agps	gb8_30_10657	46.181	563	PF02913 + PF01565		gb8_2_bin.30	d__Bacteria;p__Acidobacteriota;c__UBA6911;o__UBA6911;f__RPQK01;g__;s__
elbD_mXan_MXAN_1528	gb8_46_1087	30.154	1489	Yes		agps	gb8_46_1472	24.857	523	PF02913 + PF01565		gb8_2_bin.46	d__Bacteria;p__Poribacteria;c__WGA-4E;o__WGA-4E;f__WGA-3G;g__;s__
elbD_mXan_MXAN_1528	gb8_51_28669	29.424	1441	Yes		agps	gb8_51_10596	45.932	590	PF02913 + PF01565		gb8_2_bin.51	d__Bacteria;p__Latescibacterota;c__UBA2968;o__UBA8231;f__GCA-002724215;g__GCA-2724215;s__
						agps	gb8_51_20655	22.421	504	PF02913 + PF01565		gb8_2_bin.51	d__Bacteria;p__Latescibacterota;c__UBA2968;o__UBA8231;f__GCA-002724215;g__GCA-2724215;s__
elbD_mXan_MXAN_1528	gb9_23_15431	31.332	1449	Yes		agps	gb9_23_9973	24.668	527	PF02913 + PF01565		gb9_bin.23	d__Bacteria;p__Poribacteria;c__WGA-4E;o__WGA-4E;f__PCPOR2b;g__;s__
elbD_mXan_MXAN_1528	gb9_27_1191	30.154	1489	Yes		agps	gb9_27_24275	24.857	523	PF02913 + PF01565		gb9_bin.27	d__Bacteria;p__Poribacteria;c__WGA-4E;o__WGA-4E;f__WGA-3G;g__;s__
elbD_mXan_MXAN_1528	gb9_54_17880	31.485	1461	Yes		agps	gb9_54_124510	24.092	523	PF02913 + PF01565		gb9_bin.54	d__Bacteria;p__Poribacteria;c__WGA-4E;o__WGA-4E;f__WGA-3G;g__MSPOR6;s__
elbD_mXan_MXAN_1528	gb9_6_14	32.453	1439	Yes		agps	gb9_6_8681	46.181	563	PF02913 + PF01565		gb9_bin.6	d__Bacteria;p__Acidobacteriota;c__UBA6911;o__UBA6911;f__RPQK01;g__;s__
elbD_mXan_MXAN_1528	Pf10_39_15	30.111	1531	Yes		agps	Pf10_39_1	23.909	527	PF02913 + PF01565		Pf10_bin.39	d__Bacteria;p__Poribacteria;c__WGA-4E;o__WGA-4E;f__PCPOR2b;g__PCPOR2b;s__
elbD_mXan_MXAN_1528	Pf11_22_36	30.143	1536	Yes		agps	Pf11_22_8	23.909	527	PF02913 + PF01565		Pf11_bin.22	d__Bacteria;p__Poribacteria;c__WGA-4E;o__WGA-4E;f__PCPOR2b;g__PCPOR2b;s__
elbD_mXan_MXAN_1528	Pf12_1_862	30.143	1536	Yes		agps	Pf12_1_403	23.909	527	PF02913 + PF01565		Pf12_bin.1	d__Bacteria;p__Poribacteria;c__WGA-4E;o__WGA-4E;f__PCPOR2b;g__PCPOR2b;s__
elbD_mXan_MXAN_1528	Pf5_13_4	30.394	1497	Yes		agps	Pf5_13_12	24.668	527	PF02913 + PF01565		Pf5_bin.13	d__Bacteria;p__Poribacteria;c__WGA-4E;o__WGA-4E;f__PCPOR2b;g__PCPOR2b;s__
elbD_mXan_MXAN_1528	Pf6_22_21	30.143	1536	Yes		agps	Pf6_22_10	23.909	527	PF02913 + PF01565		Pf6_bin.22	d__Bacteria;p__Poribacteria;c__WGA-4E;o__WGA-4E;f__PCPOR2b;g__PCPOR2b;s__
elbD_mXan_MXAN_1528	Pf7_44_396	30.046	1531	Yes		agps	Pf7_44_10	23.909	527	PF02913 + PF01565		Pf7_bin.44	d__Bacteria;p__Poribacteria;c__WGA-4E;o__WGA-4E;f__PCPOR2b;g__PCPOR2b;s__
elbD_mXan_MXAN_1528	Pf7_59_1960	28.981	1501	Yes		agps	Pf7_59_170	45.156	578	PF02913 + PF01565		Pf7_bin.59	d__Bacteria;p__Latescibacterota;c__UBA2968;o__UBA8231;f__GCA-002724215;g__GCA-2724215;s__
						agps	Pf7_59_503	23.048	525	PF02913 + PF01565		Pf7_bin.59	d__Bacteria;p__Latescibacterota;c__UBA2968;o__UBA8231;f__GCA-002724215;g__GCA-2724215;s__
elbD_mXan_MXAN_1528	Pf8_6_2	30.111	1531	Yes		agps	Pf8_6_11	23.909	527	PF02913 + PF01565		Pf8_bin.6	d__Bacteria;p__Poribacteria;c__WGA-4E;o__WGA-4E;f__PCPOR2b;g__PCPOR2b;s__
elbD_mXan_MXAN_1528	Pf9_54_9623	29.612	1496	Missing PF00550 (phosphopantethene binding)		agps	Pf9_54_32402	24.132	547	PF02913 + PF01565		Pf9_bin.54	d__Bacteria;p__Latescibacterota;c__UBA2968;o__UBA8231;f__UBA8231;g__UBA8231;s__
						agps	Pf9_54_7330	45.848	578	PF02913 + PF01565		Pf9_bin.54	d__Bacteria;p__Latescibacterota;c__UBA2968;o__UBA8231;f__UBA8231;g__UBA8231;s__

### Sheet: Supplementary Table 3
Supplementary Table 2. Ger BLAST hits in sponge bins. In some cases, two hits were found on the same contig in the same bin, indcated with a / between the pident and lengths.
qseqid	sseqid	pident	length	pfams	bin taxonomy
Ger_Tmari_AGL49404	DOM10_43_15136	22.816 / 26.42	412 / 352	PF01869+PF09989*	d__Bacteria;p__Chloroflexota;c__Dehalococcoidia;o__UBA3495;f__UBA3495;g__;s__
Ger_Tmari_AGL49404	DOM14_17_46	23.293 / 27.434	498 / 452	PF01869+PF01869+PF09989	d__Bacteria;p__Acidobacteriota;c__Acidobacteriae;o__Bryobacterales;f__UBA6623;g__;s__
Ger_Tmari_AGL49404	DOM14_28_3937	26.033 / 24.433	484 / 397	PF01869+PF01869+PF09989	d__Bacteria;p__Proteobacteria;c__Alphaproteobacteria;o__Rhodospirillales;f__2-12-FULL-67-15;g__;s__
Ger_Tmari_AGL49404	DOM14_34_82	26.749	486	PF01869+PF01869+PF09989	d__Bacteria;p__Acidobacteriota;c__UBA6911;o__UBA6911;f__RPQK01;g__;s__
Ger_Tmari_AGL49404	DOM14_35_4308	22.524 / 25.056	515 / 447	PF01869+PF01869+PF09989	d__Bacteria;p__Chloroflexota;c__Dehalococcoidia;o__UBA3495;f__;g__;s__
Ger_Tmari_AGL49404	DOM14_60_2146	27.051	451	PF01869+PF01869+PF09989	d__Bacteria;p__Latescibacterota;c__UBA2968;o__UBA2968;f__;g__;s__
Ger_Tmari_AGL49404	DOM14_67_43059	31.461	267	PF01869+PF01869+PF09989	d__Bacteria;p__Chloroflexota;c__Dehalococcoidia;o__UBA3495;f__GCA-2712585;g__;s__
Ger_Tmari_AGL49404	DOM14_78_66492	25.207	484	PF01869+PF01869**	d__Bacteria;p__Proteobacteria;c__Gammaproteobacteria;o__UBA10353;f__UBA5680;g__;s__
Ger_Tmari_AGL49404	DOM14_80_13372	27.617	449	PF01869+PF09989***	d__Bacteria;p__Chloroflexota;c__UBA11872;o__UBA11872;f__;g__;s__
Ger_Tmari_AGL49404	DOM14_81_126	27.212	452	PF01869+PF01869+PF09989	d__Bacteria;p__Acidobacteriota;c__Acidobacteriae;o__2-12-FULL-54-10;f__;g__;s__
Ger_Tmari_AGL49404	DOM14_9_124	25.512	537	PF01869+PF01869+PF09989	d__Bacteria;p__Latescibacterota;c__UBA2968;o__UBA8231;f__UBA8231;g__UBA8231;s__
Ger_Tmari_AGL49404	DOM33_53_4936	25.056 / 23.678	447 / 435	PF01869+PF01869+PF09989	d__Bacteria;p__Chloroflexota;c__Dehalococcoidia;o__UBA3495;f__;g__;s__
Ger_Tmari_AGL49404	DOM43_42_6	24.292 / 27.014	424 / 422	PF01869+PF01869+PF09989	d__Bacteria;p__Chloroflexota;c__Dehalococcoidia;o__UBA3495;f__UBA3495;g__;s__
Ger_Tmari_AGL49404	DOM43_62_2958	26.269	453	PF01869+PF01869+PF09989	d__Bacteria;p__Latescibacterota;c__UBA2968;o__UBA8231;f__UBA8231;g__;s__
Ger_Tmari_AGL49404	DOM43_75_54	25.652 / 31.1	230 / 209	PF01869+PF01869+PF09989	d__Bacteria;p__Chloroflexota;c__Dehalococcoidia;o__UBA3495;f__;g__;s__
Ger_Tmari_AGL49404	gb10_36_145	26.327	452	PF01869+PF01869+PF09989	d__Bacteria;p__Chloroflexota;c__Dehalococcoidia;o__UBA3495;f__GCA-2712585;g__;s__
Ger_Tmari_AGL49404	gb126_65_3	22.892 / 27.629	498 / 485	PF01869+PF01869+PF09989	d__Bacteria;p__Acidobacteriota;c__Acidobacteriae;o__UBA7540;f__;g__;s__
Ger_Tmari_AGL49404	gb278_39_68179	32.584	267	PF01869+PF09989*	d__Bacteria;p__Acidobacteriota;c__Acidobacteriae;o__UBA7540;f__;g__;s__
Ger_Tmari_AGL49404	gb9_20_51154	26.106	452	PF01869+PF01869**	d__Bacteria;p__Chloroflexota;c__Dehalococcoidia;o__UBA3495;f__GCA-2712585;g__;s__
*this hit is on the edge of a contig and does not contain a start codon
**this hit is on the edge of a contig and does not contain a stop codon
***this hit is on the edge of a contig and does not contain a start codon, but does contain a second Actin-like ATPase domain superfamily (the same superfamily which PF01869 belongs to)

### Sheet: Supplementary Table 4
Supplementary Table 4. Co-occurrence of mss/tes and elbD/ger genes in sponge bins and their taxonomy. Highlighted cells also have agps.
bin	mss/tes	elbD/ger	taxonomy
Aply22_bin.38	mss	elbD	d__Bacteria;p__Poribacteria;c__WGA-4E;o__WGA-4E;f__WGA-3G;g__;s__
Aply22_bin.8	mss	elbD	d__Bacteria;p__Poribacteria;c__WGA-4E;o__WGA-4E;f__WGA-3G;g__;s__
DOM10_bin.17	mss	elbD	d__Bacteria;p__Poribacteria;c__WGA-4E;o__WGA-4E;f__WGA-3G;g__MSPOR6;s__
DOM10_bin.80	tes	elbD	d__Bacteria;p__Acidobacteriota;c__UBA6911;o__UBA6911;f__RPQK01;g__;s__
DOM14_bin.33	tes	elbD	d__Bacteria;p__Acidobacteriota;c__UBA6911;o__UBA6911;f__RPQK01;g__;s__
DOM14_bin.60	tes	ger	d__Bacteria;p__Acidobacteriota;c__Acidobacteriae;o__UBA7540;f__;g__;s__
DOM14_bin.67	tes	ger	d__Bacteria;p__Acidobacteriota;c__Acidobacteriae;o__2-12-FULL-54-10;f__;g__;s__
DOM14_bin.80	tes	ger	d__Bacteria;p__Acidobacteriota;c__Acidobacteriae;o__2-12-FULL-54-10;f__;g__;s__
DOM33_bin.12	tes	elbD	d__Bacteria;p__Acidobacteriota;c__UBA6911;o__UBA6911;f__RPQK01;g__;s__
DOM33_bin.56	mss	elbD	d__Bacteria;p__Poribacteria;c__WGA-4E;o__WGA-4E;f__WGA-3G;g__;s__
DOM33_bin.72	mss	elbD	d__Bacteria;p__Poribacteria;c__WGA-4E;o__WGA-4E;f__WGA-3G;g__MSPOR6;s__
DOM40_bin.28	mss	elbD	d__Bacteria;p__Poribacteria;c__WGA-4E;o__WGA-4E;f__WGA-3G;g__;s__
DOM40_bin.41	tes	elbD	d__Bacteria;p__Acidobacteriota;c__UBA6911;o__UBA6911;f__RPQK01;g__;s__
DOM40_bin.47	mss	elbD	d__Bacteria;p__Poribacteria;c__WGA-4E;o__WGA-4E;f__WGA-3G;g__;s__
DOM43_bin.100	mss	elbD	d__Bacteria;p__Poribacteria;c__WGA-4E;o__WGA-4E;f__WGA-3G;g__;s__
DOM43_bin.19	tes	elbD	d__Bacteria;p__Acidobacteriota;c__UBA6911;o__UBA6911;f__RPQK01;g__;s__
gb1_bin.16	mss	elbD	d__Bacteria;p__Poribacteria;c__WGA-4E;o__WGA-4E;f__WGA-3G;g__MSPOR6;s__
gb1_bin.52	tes	elbD	d__Bacteria;p__Acidobacteriota;c__UBA6911;o__UBA6911;f__RPQK01;g__;s__
gb1_bin.66	mss	elbD	d__Bacteria;p__Poribacteria;c__WGA-4E;o__WGA-4E;f__WGA-3G;g__;s__
gb10_bin.26	tes	elbD	d__Bacteria;p__Acidobacteriota;c__UBA6911;o__UBA6911;f__RPQK01;g__;s__
gb10_bin.46	mss	elbD	d__Bacteria;p__Poribacteria;c__WGA-4E;o__WGA-4E;f__WGA-3G;g__MSPOR6;s__
gb126_bin.28	tes	elbD	d__Bacteria;p__Acidobacteriota;c__Bin61;o__Bin61;f__SMYC01;g__SMYC01;s__
gb126_bin.57	tes	elbD	d__Bacteria;p__Acidobacteriota;c__Bin61;o__Bin61;f__SMYC01;g__;s__
gb126_bin.68	mss	elbD	d__Bacteria;p__Poribacteria;c__WGA-4E;o__WGA-4E;f__WGA-3G;g__MSPOR6;s__
gb126_bin.72	tes	elbD	d__Bacteria;p__Acidobacteriota;c__UBA6911;o__UBA6911;f__RPQK01;g__;s__
gb2_2_bin.53	tes	elbD	d__Bacteria;p__Acidobacteriota;c__UBA6911;o__UBA6911;f__RPQK01;g__;s__
gb278_bin.39	tes	ger	d__Bacteria;p__Acidobacteriota;c__Acidobacteriae;o__UBA7540;f__;g__;s__
gb278_bin.48	tes	elbD	d__Bacteria;p__Acidobacteriota;c__UBA6911;o__UBA6911;f__RPQK01;g__;s__
gb278_bin.70	mss	elbD	d__Bacteria;p__Poribacteria;c__WGA-4E;o__WGA-4E;f__WGA-3G;g__MSPOR6;s__
gb4_2_bin.16	tes	elbD	d__Bacteria;p__Acidobacteriota;c__UBA6911;o__UBA6911;f__RPQK01;g__;s__
gb4_2_bin.48	mss	elbD	d__Bacteria;p__Poribacteria;c__WGA-4E;o__WGA-4E;f__WGA-3G;g__MSPOR6;s__
gb6_bin.10	tes	elbD	d__Bacteria;p__Acidobacteriota;c__UBA6911;o__UBA6911;f__RPQK01;g__;s__
gb6_bin.6	mss	elbD	d__Bacteria;p__Poribacteria;c__WGA-4E;o__WGA-4E;f__WGA-3G;g__MSPOR6;s__
gb7_bin.44	tes	elbD	d__Bacteria;p__Acidobacteriota;c__UBA6911;o__UBA6911;f__RPQK01;g__;s__
gb7_bin.5	mss	elbD	d__Bacteria;p__Poribacteria;c__WGA-4E;o__WGA-4E;f__WGA-3G;g__;s__
gb7_bin.58	mss	elbD	d__Bacteria;p__Poribacteria;c__WGA-4E;o__WGA-4E;f__WGA-3G;g__MSPOR6;s__
gb8_2_bin.21	mss	elbD	d__Bacteria;p__Poribacteria;c__WGA-4E;o__WGA-4E;f__WGA-3G;g__;s__
gb8_2_bin.30	tes	elbD	d__Bacteria;p__Acidobacteriota;c__UBA6911;o__UBA6911;f__RPQK01;g__;s__
gb9_bin.54	mss	elbD	d__Bacteria;p__Poribacteria;c__WGA-4E;o__WGA-4E;f__WGA-3G;g__MSPOR6;s__
gb9_bin.57	mss	elbD	d__Bacteria;p__Poribacteria;c__WGA-4E;o__WGA-4E;f__WGA-3G;g__;s__
gb9_bin.6	tes	elbD	d__Bacteria;p__Acidobacteriota;c__UBA6911;o__UBA6911;f__RPQK01;g__;s__
Pf10_bin.3	mss	elbD	d__Bacteria;p__Poribacteria;c__WGA-4E;o__WGA-4E;f__WGA-3G;g__;s__
Pf10_bin.42	mss	elbD	d__Bacteria;p__Poribacteria;c__WGA-4E;o__WGA-4E;f__WGA-3G;g__MSPOR6;s__
Pf12_bin.3	mss	elbD	d__Bacteria;p__Poribacteria;c__WGA-4E;o__WGA-4E;f__WGA-3G;g__MSPOR6;s__
Pf4_bin.47	mss	elbD	d__Bacteria;p__Poribacteria;c__WGA-4E;o__WGA-4E;f__WGA-3G;g__MSPOR6;s__
Pf5_bin.31	mss	elbD	d__Bacteria;p__Poribacteria;c__WGA-4E;o__WGA-4E;f__WGA-3G;g__MSPOR6;s__
Pf5_bin.4	mss	elbD	d__Bacteria;p__Poribacteria;c__WGA-4E;o__WGA-4E;f__WGA-3G;g__;s__
Pf6_bin.22	mss	elbD	d__Bacteria;p__Poribacteria;c__WGA-4E;o__WGA-4E;f__PCPOR2b;g__PCPOR2b;s__
Pf6_bin.32	mss	elbD	d__Bacteria;p__Poribacteria;c__WGA-4E;o__WGA-4E;f__WGA-3G;g__;s__
Pf6_bin.34	mss	elbD	d__Bacteria;p__Poribacteria;c__WGA-4E;o__WGA-4E;f__WGA-3G;g__MSPOR6;s__
Pf6_bin.4	mss	elbD	d__Bacteria;p__Poribacteria;c__WGA-4E;o__WGA-4E;f__WGA-3G;g__;s__
Pf7_bin.4	mss	elbD	d__Bacteria;p__Poribacteria;c__WGA-4E;o__WGA-4E;f__WGA-3G;g__MSPOR6;s__
Pf8_bin.2	mss	elbD	d__Bacteria;p__Poribacteria;c__WGA-4E;o__WGA-4E;f__WGA-3G;g__MSPOR6;s__
Pf9_bin.10	mss	elbD	d__Bacteria;p__Poribacteria;c__WGA-4E;o__WGA-4E;f__WGA-3G;g__;s__
Pf9_bin.14	mss	elbD	d__Bacteria;p__Poribacteria;c__WGA-4E;o__WGA-4E;f__WGA-3G;g__;s__
Pf9_bin.50	mss	elbD	d__Bacteria;p__Poribacteria;c__WGA-4E;o__WGA-4E;f__WGA-3G;g__MSPOR6;s__

### Sheet: Supplementary Table 5
Supplementary Table 5. Putative ether lipid genes in sponge gnomes
Geodia barretti Uniprot hits
Protein name	Uniprot accession	Length (amino acids)	ORF name
Alkylglycerone-phosphate synthase	A0AA35S4C3	119	GBAR_LOCUS13166
Alkylglycerone-phosphate synthase	A0AA35RFB9	179	GBAR_LOCUS6272
Alkylglycerone-phosphate synthase	A0AA35SU84	238	GBAR_LOCUS19688
Alkylglycerone-phosphate synthase	A0AA35RD63	284	GBAR_LOCUS6272
Alkylglycerone-phosphate synthase	A0AA35RJ59	522	GBAR_LOCUS7728
Plasmanylethanolamine desaturase	A0AA35WZZ7	261	GBAR_LOCUS19603
Aplysina aerophoba and Petrosia ficiformis tBLASTn hits
Query	Sponge name	Accession	Query coverage	Percent identity
agps (human)	P. ficiformis	OX345648.1	0.62	0.7049
agps (human)	A. aerophoba	OX465038.1	0.67	0.6094
peds1 (human)	P. ficiformis	OX345642.1	0.72	0.6943
peds1 (human)	P. ficiformis	OX345640.1	0.71	0.4522
peds1 (human)	P. ficiformis	OX345637.1	0.72	0.4747
peds1 (human)	A. aerophoba	OX465051.1	0.69	0.6013
